# Role of channels in the O_2_ permeability of murine red blood cells II. Morphological and proteomic studies

**DOI:** 10.1101/2025.03.05.639962

**Authors:** Fraser J. Moss, Pan Zhao, Ahlam I. Salameh, Sara Taki, Amanda B. Wass, James W. Jacobberger, Dale E. Huffman, Howard J. Meyerson, Rossana Occhipinti, Walter F. Boron

## Abstract

In this second of three papers, we examine red blood cell (RBC) morphometry and RBC-membrane proteomics from our laboratory mouse strain (C57BL/6_Case_). In <u>paper #1</u>, using stopped-flow absorbance spectroscopy to ascertain the rate constant for oxyhemoglobin (HbO_2_) deoxygenation (*k*_HbO_2__), we find substantial *k*_HbO_2__ reductions with (1) membrane-protein inhibitors p-chloromercuribenzenesulfonate (pCMBS) or 4,4’-diisothiocyanatostilbene-2,2’-disulfonate (DIDS); (2) knockouts of aquaporin-1 (AQP1-KO), or Rhesus blood-group–associated A-glycoprotein (RhAG-KO), or double knockouts (dKO); or (3) inhibitor+dKO. In <u>paper #3</u>, reaction-diffusion mathematical modeling/simulations reveal that *k*_HbO_2__ could fall secondary to slowed intracellular O_2_/HbO_2_/Hb diffusion. Here in <u>paper #2</u>, blood smears as well as still/video images and imaging flow cytometry (IFC) of living RBCs show that ∼97.5% to ∼98.6% of control (not drug-treated) cells are biconcave disks (BCDs) across all genotypes. Pretreatment with pCMBS raises non-BCD abundance to ∼8.7% for WT and ∼5.7% for dKO; for DIDS pretreatment, the figures are ∼41% and ∼21%, respectively. Modeling (<u>paper #3</u>) accommodates for these shape changes. Light-scattering flow cytometry shows no significant difference in RBC size or shape among genotypes. IFC reveals minor differences among genotypes in RBC major diameter (Ø_Major_), which (along with mean corpuscular volume, <u>paper #1</u>) yields RBC thickness for simulations in paper #3. Label-free liquid chromatography/tandem mass spectrometry (LC/MS/MS) proteomic analyses of RBC plasma-membrane ghosts confirm the deletion of proteins targeted by our knockouts, and rule out changes in the 100 proteins of greatest inferred abundance. Thus, genetically induced changes in *k*_HbO_2__ must reflect altered abundance of AQP1 and /or the Rh complex.

**Key Points:**

- O_2_-offloading from red blood cells (RBCs) depends not only on membrane O_2_ permeability and oxyhemoglobin dissociation, but also on RBC size and shape. In this second of three papers, we use blood smears, still/video images of living RBCs, and imaging flow cytometry to examine morphometry of RBCs from <u>paper #1</u>.
- We find that mouse RBCs of all genotypes—wild-type, aquaporin-1 knockout (AQP1-KO), Rhesus blood group-associated A-glycoprotein knockout (RhAG-KO), and double knockout—are dominantly biconcave discs, with ∼1.4% to ∼2.5% poikilocytosis (shape change, SC). Drug pre-treatment increases %SC.
- Using label-free liquid chromatography/tandem mass spectrometry to assess apparent abundance of RBC-ghost proteins, we find no significant differences among genotypes for any of the ∼100 most abundant protein species except, as appropriate, AQP1, RhAG, or Rhesus blood group D antigen.
- Thus, the substantial effects observed in <u>paper #1</u> cannot be attributed to differences in morphometry or protein content.
