## Supporting file 2 for "Role of channels in the O_2_ permeability of murine red blood cells II. Morphological and proteomic studies"

### Sheet: Contents
Statistical analysis for the quantification of major diameter (ØMajor) by IFC, among various blood-cell types, from four mouse genotypes (Table 3)
1. Mature RBCs
2. Reticulocytes
3. Nucleated
4. Retics + Nucleated
5. All Cell Types

### Sheet: Mature RBCs
Descriptive Statistics
	N Analysis	Mean (mm)	Standard Deviation	SE of Mean
WT	1160000	6.79	0.931	0.000866
AQP1_KO	1140000	6.68	0.905	0.000847
RhAG_KO	1080000	6.47	0.924	0.000891
dKO	1170000	6.52	0.92	0.000852
Overall ANOVA
	DF	Sum of Squares	Mean Square	F Value	Prob>F
Model	3	70900	23600	27900	0
Error	4540000	3840000	0.847
Total	4540000	3920000
Null Hypothesis: The means of all levels are equal.
Alternative Hypothesis: The means of one or more levels are different.
At the 0.05 level, the population means are significantly different.
Fit Statistics
	R-Square	Coeff Var	Root MSE	Data Mean
	0.0181	0.139	0.92	6.62
Bonholm Test
	MeanDiff	SEM	t Value	Prob	Alpha	Sig
AQP1-KO vs. WT	-0.1062	0.0012144	-87.4512	0	0.00833333	1
RhAG-KO vs. WT	-0.310836	0.00123202	-252.298	0	0.01	1
RhAG_KO vs. AQP1-KO	-0.204635	0.0012364	-165.509	0	0.0125	1
dKO WT	-0.268998	0.00120731	-222.808	0	0.0166667	1
dKO vs. AQP1-KO	-0.162798	0.00121178	-134.346	0	0.025	1
dKO vs. RhAG-KO	0.0418377	0.00122944	34.0299	8.68158e-254	0.05	1
Brown-Forsythe Test
	DF	Sum of Squares	Mean Square	F Value	Prob>F
Model	3	518	173	483	0
Error	4540000	1620000	0.357
At the 0.05 level, the population variances are significantly different.
Powers
	Alpha	Sample Size	Power
Actual Power	0.05	4540000	1

### Sheet: Reticulocytes
Descriptive Statistics
	N Analysis	Mean (mm)	Standard Deviation	SE of Mean
WT	29300	7.06	1.15	0.00672
AQP1-KO	36800	6.77	1.15	0.00599
RhAG-KO	53300	7.18	1.22	0.0053
dKO	44100	6.94	1.21	0.00574
Overall ANOVA
	DF	Sum of Squares	Mean Square	F Value	Prob>F
Model	3	3950	1320	931	0
Error	164000	231000	1.41
Total	164000	235000
Null Hypothesis: The means of all levels are equal.
Alternative Hypothesis: The means of one or more levels are different.
At the 0.05 level, the population means are significantly different.
Fit Statistics
	R-Square	Coeff Var	Root MSE	Data Mean
	0.0168	0.17	1.19	7
Bonholm Test
	MeanDiff	SEM	t Value	Prob	Alpha	Sig
RhAG-KO AQP1-KO	0.41	0.00806	50.9	0	0.00833	1
dKO RhAG-KO	-0.244	0.00766	-31.9	8.15e-223	0.01	1
AQP1-KO WT	-0.287	0.00931	-30.9	1.76e-208	0.0125	1
dKO AQP1-KO	0.166	0.0084	19.7	1.41e-86	0.0167	1
RhAG-KO WT	0.123	0.00865	14.2	1.1e-45	0.025	1
dKO WT	-0.122	0.00896	-13.6	6.43e-42	0.05	1
Brown-Forsythe Test
	DF	Sum of Squares	Mean Square	F Value	Prob>F
Model	3	191	63.7	99.6	2.04e-64
Error	164000	104000	0.639
At the 0.05 level, the population variances are significantly different.
Powers
	Alpha	Sample Size	Power
Actual Power	0.05	164000	1

### Sheet: Nucleated
Descriptive Statistics
	N Analysis	Mean (mm)	Standard Deviation	SE of Mean
WT	18500	7.36	1.05	0.0077
AQP1-KO	20000	7.14	1.01	0.00713
RhAG-KO	29200	7.46	1.13	0.00659
dKO	31500	7.32	1.04	0.00587
Overall ANOVA
	DF	Sum of Squares	Mean Square	F Value	Prob>F
Model	3	1250	416	369	1.95e-238
Error	99200	112000	1.13
Total	99200	113000
Null Hypothesis: The means of all levels are equal.
Alternative Hypothesis: The means of one or more levels are different.
At the 0.05 level, the population means are significantly different.
Fit Statistics
	R-Square	Coeff Var	Root MSE	Data Mean
	0.011	0.145	1.06	7.33
Brown-Forsythe Test
	DF	Sum of Squares	Mean Square	F Value	Prob>F
Model	3	85.5	28.5	53.6	1.25e-34
Error	99200	52700	0.531
At the 0.05 level, the population variances are significantly different.
Powers
	Alpha	Sample Size	Power
Actual Power	0.05	99200	1

### Sheet: Retics + Nucleated
Descriptive Statistics
	N Analysis	Mean (mm)	Standard Deviation	SE of Mean
WT	47800	7.18	1.12	0.00513
AQP1-KO	56900	6.9	1.12	0.00468
RhAG-KO	82400	7.28	1.2	0.00417
dKO	75600	7.1	1.16	0.0042
Overall ANOVA
	DF	Sum of Squares	Mean Square	F Value	Prob>F
Model	3	5030	1680	1260	0
Error	263000	350000	1.33
Total	263000	355000
Null Hypothesis: The means of all levels are equal.
Alternative Hypothesis: The means of one or more levels are different.
At the 0.05 level, the population means are significantly different.
Fit Statistics
	R-Square	Coeff Var	Root MSE	Data Mean
	0.0142	0.162	1.15	7.13
Bonholm Test
	MeanDiff	SEM	t Value	Prob	Alpha	Sig
AQP1-KO WT	-0.275	0.00716	-38.4	0	0.00833	1
RhAG-KO AQP1-KO	0.379	0.00629	60.2	0	0.01	1
dKO RhAG-KO	-0.185	0.00581	-31.9	1.49e-222	0.0125	1
dKO AQP1-KO	0.194	0.00641	30.2	4.6e-200	0.0167	1
RhAG-KO WT	0.104	0.00664	15.6	5.84e-55	0.025	1
dKO WT	-0.0817	0.00675	-12.1	9.8e-34	0.05	1
Brown-Forsythe Test
	DF	Sum of Squares	Mean Square	F Value	Prob>F
Model	3	200	66.8	111	1.24e-71
Error	263000	159000	0.603
At the 0.05 level, the population variances are significantly different.
Powers
	Alpha	Sample Size	Power
Actual Power	0.05	263000	1

### Sheet: All Cell Types
Descriptive Statistics
	N Analysis	Mean (mm)	Standard Deviation	SE of Mean
WT	1200000	6.8	0.943	0.000859
AQP1-KO	1200000	6.69	0.917	0.000838
RhAG-KO	1160000	6.53	0.969	0.0009
dKO	1240000	6.55	0.947	0.000849
Overall ANOVA
	DF	Sum of Squares	Mean Square	F Value	Prob>F
Model	3	57400	19100	21500	0
Error	4800000	4280000	0.891
Total	4800000	4340000
Null Hypothesis: The means of all levels are equal.
Alternative Hypothesis: The means of one or more levels are different.
At the 0.05 level, the population means are significantly different.
Fit Statistics
	R-Square	Coeff Var	Root MSE	Data Mean
	0.0132	0.142	0.944	6.64
Bonholm Test
	MeanDiff	SEM	t Value	Prob	Alpha	Sig
AQP1-KO WT	-0.111	0.00122	-91.3	0	0.00833	1
RhAG-KO WT	-0.269	0.00123	-219	0	0.01	1
RhAG-KO AQP1-KO	-0.158	0.00123	-128	0	0.0125	1
dKO WT	-0.249	0.00121	-207	0	0.0167	1
dKO AQP1-KO	-0.138	0.00121	-114	0	0.025	1
dKO RhAG-KO	0.0198	0.00122	16.2	4.35e-59	0.05	1
Brown-Forsythe Test
	DF	Sum of Squares	Mean Square	F Value	Prob>F
Model	3	1530	510	1320	0
Error	4800000	1860000	0.386
At the 0.05 level, the population variances are significantly different.
Powers
	Alpha	Sample Size	Power
Actual Power	0.05	4800000	1
