## Supporting file 3 for "Role of channels in the O_2_ permeability of murine red blood cells II. Morphological and proteomic studies"

### Sheet: Table of Contents
Table	Description
Tabe 4 P-values	Summary of P-values for one way ANOVA with Holm-Bonferroni corrected comparisons of hematological data obtained from the subset of mice used in the IFC analysis and as basis for mathematical simulations (Table 4)
Table 6 P-values	Summary of P-values for one way ANOVA with Holm-Bonferroni corrected comparisons for automated hematological data obtained from the same WT and dKO samples used for IFC and for mathematical simulations (Table 6)

### Sheet: Table4_P-values
Summary of P-values for one way ANOVA with Holm-Bonferroni corrected comparisons of hematological data obtained from the subset of mice used in the IFC analysis and as basis for mathematical simulations (TABLE 4)
P-values in bold are significant
	Age		WT	AQP1-KO	RhAG-KO	dKO		RDWa		WT	AQP1-KO	RhAG-KO	dKO		RDW %		WT	AQP1-KO	RhAG-KO	dKO
		P a		a	a	a			P a		a	a	a			P a		a	a	a
	WT			0.05	0.01	0.025		WT			0.025	0.00833	0.01		WT			0.05	0.0125	0.00833
	AQP1-KO	P	0.343		0.00833	0.0167		AQP1-KO	P	0.247		0.0125	0.0167		AQP1-KO	P	0.624		0.0167	0.01
	RhAG-KO	P	0.0178	0.00942		0.0125		RhAG-KO	P	0.0185	0.158		0.05		RhAG-KO	P	0.0581	0.137		0.025
	dKO	P	0.506	0.324	0.062			dKO	P	0.025	0.204	0.873			dKO	P	0.00311	0.00787	0.137
	WBC		WT	AQP1-KO	RhAG-KO	dKO		MCH		WT	AQP1-KO	RhAG-KO	dKO		MCV		WT	AQP1-KO	RhAG-KO	dKO
		P a		a	a	a			P a		a	a	a			P a		a	a	a
	WT			0.05	0.0125	0.00833		WT			0.0125	0.0167	0.05		WT			0.0125	0.00833	0.01
	AQP1-KO	P	0.798		0.0167	0.01		AQP1-KO	P	0.127		0.00833	0.01		AQP1-KO	P	0.354		0.0167	0.05
	RhAG-KO	P	0.199	0.293		0.025		RhAG-KO	P	0.279	0.0169		0.025		RhAG-KO	P	0.0907	0.399		0.025
	dKO	P	0.0331	0.0531	0.316			dKO	P	0.623	0.0534	0.541			dKO	P	0.294	0.896	0.473
	LYM		WT	AQP1-KO	RhAG-KO	dKO		LYM %		WT	AQP1-KO	RhAG-KO	dKO		PLT		WT	AQP1-KO	RhAG-KO	dKO
		P a		a	a	a			P a		a	a	a			P a		a	a	a
	WT			0.05	0.0167	0.00833		WT			0.0167	0.00833	0.25		WT			0.0125	0.00833	0.01
	AQP1-KO	P	0.889		0.025	0.01		AQP1-KO	P	0.762		0.0125	0.05		AQP1-KO	P	0.122		0.0167	0.025
	RhAG-KO	P	0.301	0.367		0.0125		RhAG-KO	P	0.142	0.231		0.01		RhAG-KO	P	0.0397	0.533		0.05
	dKO	P	0.0355	0.046	0.222			dKO	P	0.787	0.974	0.219			dKO	P	0.0696	0.749	0.758
	MONO		WT	AQP1-KO	RhAG-KO	dKO		MONO %		WT	AQP1-KO	RhAG-KO	dKO		MCHC		WT	AQP1-KO	RhAG-KO	dKO
		P a		a	a	a			P a		a	a	a			P a		a	a	a
	WT			0.0167	0.01	0.00833		WT			0.0125	0.00833	0.01		WT			0.00833	0.01	0.0167
	AQP1-KO	P	0.344		0.25	0.0125		AQP1-KO	P	0.48		0.0167	0.05		AQP1-KO	P	0.203		0.05	0.0125
	RhAG-KO	P	0.11	0.474		0.05		RhAG-KO	P	0.184	0.509		0.025		RhAG-KO	P	0.246	0.9		0.025
	dKO	P	0.0299	0.165	0.0474			dKO	P	0.425	0.924	0.571			dKO	P	0.533	0.494	0.574
	GRAN		WT	AQP1-KO	RhAG-KO	dKO		GRAN %		WT	AQP1-KO	RhAG-KO	dKO		RBC		WT	AQP1-KO	RhAG-KO	dKO
		P a		a	a	a			P a		a	a	a			P a		a	a	a
	WT			0.025	0.00833	0.01		WT			0.0167	0.00833	0.025		WT			0.01	0.05	0.025
	AQP1-KO	P	0.668		0.0125	0.0167		AQP1-KO	P	0.867		0.0125	0.05		AQP1-KO	P	0.14		0.0125	0.00833
	RhAG-KO	P	0.0937	0.192		0.05		RhAG-KO	P	0.164	0.214		0.01		RhAG-KO	P	0.978	0.146		0.0167
	dKO	P	0.143	0.281	0.806			dKO	P	0.918	0.949	0.193			dKO	P	0.354	0.0257	0.34
	Hct		WT	AQP1-KO	RhAG-KO	dKO		HGB		WT	AQP1-KO	RhAG-KO	dKO		MPV		WT	AQP1-KO	RhAG-KO	dKO
		P a		a	a	a			P a		a	a	a			P a		a	a	a
	WT			0.25	0.0167	0.0125		WT			0.0125	0.05	0.0167		WT			0.0167	0.05	0.00833
	AQP1-KO	P	0.596		0.01	0.00833		AQP1-KO	P	0.0398		0.01	0.00833		AQP1-KO	P	0.744		0.025	0.0125
	RhAG-KO	P	0.33	0.145		0.05		RhAG-KO	P	0.635	0.0163		0.025		RhAG-KO	P	0.913	0.827		0.01
	dKO	P	0.212	0.0872	0.767			dKO	P	0.195	0.00316	0.393			dKO	P	0.12	0.206	0.145

### Sheet: Table6_P-values
Summary of P-values for one way ANOVA with Holm-Bonferroni corrected comparisons for automated hematological data obtained from the same WT and dKO samples used for IFC and for mathematical simulations (Table 6)
Mouse		WT				dKO
N		3				3
Age		11				10.3
(weeks)		±0.0				±0.6
groups		Ctrl vs. pCMBS	Ctrl vs. DIDS	pCMBS vs. DIDS		Ctrl vs. pCMBS	Ctrl vs. DIDS	pCMBS vs. DIDS
WBC	P	0.397	0.877	0.324	P	0.3	0.718	0.181
(103/ul)	a	0.025	0.05	0.0167	a	0.025	0.05	0.0167
LYM	P	0.841	0.39	0.299	P	0.658	0.411	0.226
(103/ul)	a	0.025	0.05	0.0167	a	0.05	0.025	0.0167
MONO	P	0.526	0.872	0.432	P	0.793	0.793	1
(103/ul)	a	0.025	0.05	0.0167	a	0.167	0.25	0.05
GRAN	P	0.423	0.849	0.533	P	0.469	0.951	0.435
(103/ul)	a	0.0167	0.05	0.025	a	0.025	0.05	0.0167
LYM	P	0.119	0.937	0.134	P	0.544	0.999	0.544
%	a	0.0167	0.05	0.025	a	0.0167	0.05	0.025
MONO	P	0.0292	0.662	0.0162	P	0.0203	0.391	0.0695
%	a	0.025	0.05	0.0167	a	0.0167	0.05	0.25
GRAN	P	0.326	0.842	0.422	P	0.682	0.957	0.644
%	a	0.0167	0.05	0.025	a	0.025	0.05	0.0167
Hct	P	0.895	0.0248	0.915	P	0.218	0.614	0.431
(%)	a	0.025	0.0167	0.05	a	0.0167	0.05	0.025
HGB	P	0.363	0.804	0.496	P	0.12	0.361	0.441
(g/dl)	a	0.0167	0.05	0.025	a	0.0167	0.025	0.05
RDWa	P	0.461	0.539	0.201	P	0.755	0.357	0.233
(fl)	a	0.025	0.05	0.0167	a	0.05	0.025	0.0167
RDW %	P	0.696	0.561	0.844	P	0.539	0.434	0.859
(%)	a	0.025	0.0167	0.05	a	0.025	0.0167	0.05
MCV	P	0.554	0.699	0.341	P	0.208	0.442	0.0668
(fl)	a	0.025	0.05	0.0167	a	0.025	0.05	0.0167
MCH	P	0.644	0.368	0.644	P	1	0.0346	0.0346
(pg)	a	0.025	0.0167	0.05	a	0.05	0.025	0.0167
MCHC	P	0.524	0.817	0.395	P	0.235	0.209	0.935
(g/dl)	a	0.025	0.05	0.0167	a	0.025	0.0167	0.05
RBC	P	0.385	0.929	0.441	P	0.0811	0.68	0.148
(106/ul)	a	0.0167	0.05	0.025	a	0.0167	0.05	0.025
PLT	P	0.414	0.984	0.404	P	0.338	0.623	0.17
(103/ul)	a	0.025	0.05	0.0167	a	0.025	0.05	0.0167
MPV	P	0.813	0.42	0.559	P	0.342	0.0228	0.0915
(fl)	a	0.05	0.0167	0.025	a	0.05	0.0167	0.025
